# Multilevel proteomics reveals host perturbations by SARS-CoV-2 and SARS-CoV

**DOI:** 10.1101/2020.06.17.156455

**Authors:** Alexey Stukalov, Virginie Girault, Vincent Grass, Ozge Karayel, Valter Bergant, Christian Urban, Darya A. Haas, Yiqi Huang, Lila Oubraham, Anqi Wang, M. Sabri Hamad, Antonio Piras, Fynn M. Hansen, Maria C. Tanzer, Igor Paron, Luca Zinzula, Thomas Enghleitner, Maria Reinecke, Teresa M. Lavacca, Rosina Ehmann, Roman Wölfel, Jörg Jores, Bernhard Kuster, Ulrike Protzer, Roland Rad, John Ziebuhr, Volker Thiel, Pietro Scaturro, Matthias Mann, Andreas Pichlmair

## Abstract

The global emergence of SARS-CoV-2 urgently requires an in-depth understanding of molecular functions of viral proteins and their interactions with the host proteome. Several individual omics studies have extended our knowledge of COVID-19 pathophysiology^1–10^. Integration of such datasets to obtain a holistic view of virus-host interactions and to define the pathogenic properties of SARS-CoV-2 is limited by the heterogeneity of the experimental systems. We therefore conducted a concurrent multi-omics study of SARS-CoV-2 and SARS-CoV. Using state-of-the-art proteomics, we profiled the interactome of both viruses, as well as their influence on transcriptome, proteome, ubiquitinome and phosphoproteome in a lung-derived human cell line. Projecting these data onto the global network of cellular interactions revealed crosstalk between the perturbations taking place upon SARS-CoV-2 and SARS-CoV infections at different layers and identified unique and common molecular mechanisms of these closely related coronaviruses. The TGF-β pathway, known for its involvement in tissue fibrosis, was specifically dysregulated by SARS-CoV-2 ORF8 and autophagy by SARS-CoV-2 ORF3. The extensive dataset (available at https://covinet.innatelab.org) highlights many hotspots that can be targeted by existing drugs and it can guide rational design of virus- and host-directed therapies, which we exemplify by identifying kinase and MMPs inhibitors with potent antiviral effects against SARS-CoV-2.
