## Supplementary_Table_1_List and sequences of coronavirus proteins for "Multilevel proteomics reveals host perturbations by SARS-CoV-2 and SARS-CoV"

### Sheet: Legend
Table S1: List and sequences of coronavirus proteins used as bait in AP-MS experiments.
Individual baits (bait_name) are associated to the originating virus strains (virus, taxon_id, GenBank/GISAID), with declared aminoacid sequence. These sequences include all modifications to the original viral protein sequences, as described in the methods section.

### Sheet: Supp_Table_1
bait_name	virus	taxon_id	GenBank	GISAID	aa_sequence
HCoV_ORF3	HCoV-NL63 DEN/2005/235	277944	JQ765570		MPFGGLFQLTLESTINKSVANLKLPPHDVIVLRDNLKPVTTLSTITAYLLVSLFVTYFALFKPLTARGRVACFVLKLLTLFVYVPLLVLFGMYLDSFIIFSTLLFRFIHVGYYAYLYKNFSFVLFNVTKLCFVSGKCWYLEQSFYENRFAAIYGGDHYVVLGGETITFVSFDDLYVAIRGSCEKNLQLMRKVDLYNGAVIYIFAEEPVVGIVYSSQLYEDVPSINGSYPYDVPDYA
HCoV_ORF4	HCoV-229E J0304	11137	JX503061		MALGLFTLQFVSAVNQSLIKSKVSAEVSRQVIQDVKDGTVTFNLLAYTLMSLFVVYFALFKARSHRGRSALIVFKILILFVYVPLLYWSQAYIDATLIAVILLGRFFHTAWHCWLYKTWDFIVFNVTTLCYVQGKCWFLENKALKPFVCFYGGDQFLYIGDRIVTYLSTNDLYVALRGRIDKDLSLSRKVELYNGECVYLFCEHPAVGIVNTDFKLEIHGSYPYDVPDYA
HCoV_ORF4a	HCoV-229E inf1	11137	AF304460		MALGLFTLQLVSAVNQSLSNAKVSAEVSRQVIQDVKDGTVTFNLLAYTLMSLFVVYFALFKARSHRGRAALIVFKILILFVYVPLLYWSQAYIYATLIAVILLGRFFHTAWHCWLYKTWDFIVFNVTTLCYARGSYPYDVPDYA
SARS_CoV_E	SARS-CoV Frankfurt 1	242743	AY291315		MYSFVSEETGTLIVNSVLLFLAFVVFLLVTLAILTALRLCAYCCNIVNVSLVKPTVYVYSRVKNLNSSEGVPDLLVGSYPYDVPDYA
SARS_CoV_M	SARS-CoV Frankfurt 1	242743	AY291315		MADNGTITVEELKQLLEQWNLVIGFLFLAWIMLLQFAYSNRNRFLYIIKLVFLWLLWPVTLACFVLAVVYRINWVTGGIAIAMACIVGLMWLSYFVASFRLFARTRSMWSFNPETNILLNVPLRGTIVTRPLMESELVIGAVIIRGHLRMAGHSLGRCDIKDLPKEITVATSRTLSYYKLGASQRVGTDSGFAAYNRYRIGNYKLNTDHAGSNDNIALLVQGSYPYDVPDYA
SARS_CoV_N	SARS-CoV Frankfurt 1	242743	AY291315		MSDNGPQSNQRSAPRITFGGPTDSTDNNQNGGRNGARPKQRRPQGLPNNIASWFTALTQHGKEELRFPRGQGVPINTNSGPDDQIGYYRRATRRVRGGDGKMKELSPRWYFYYLGTGPEASLPYGANKEGIVWVATEGALNTPKDHIGTRNPNNNAATVLQLPQGTTLPKGFYAEGSRGGSQASSRSSSRSRGNSRNSTPGSSRGNSPARMASGGGETALALLLLDRLNQLESKVSGKGQQQQGQTVTKKSAAEASKKPRQKRTATKQYNVTQAFGRRGPEQTQGNFGDQDLIRQGTDYKHWPQIAQFAPSASAFFGMSRIGMEVTPSGTWLTYHGAIKLDDKDPQFKDNVILLNKHIDAYKTFPPTEPKKDKKKKTDEAQPLPQRQKKQPTVTLLPAA…
SARS_CoV_NSP1	SARS-CoV Frankfurt 1	242743	AY291315		MESLVLGVNEKTHVQLSLPVLQVRDVLVRGFGDSVEEALSEAREHLKNGTCGLVELEKGVLPQLEQPYVFIKRSDALSTNHGHKVVELVAEMDGIQYGRSGITLGVLVPHVGETPIAYRNVLLRKNGNKGAGGHSYGIDLKSYDLGDELGTDPIEDYEQNWNTKHGSGALRELTRELNGGGSYPYDVPDYA
SARS_CoV_NSP10	SARS-CoV Frankfurt 1	242743	AY291315		MAGNATEVPANSTVLSFCAFAVDPAKAYKDYLASGGQPITNCVKMLCTHTGTGQAITVTPEANMDQESFGGASCCLYCRCHIDHPNPKGFCDLKGKYVQIPTTCANDPVGFTLRNTVCTVCGMWKGYGCSCDQLREPLMQGSYPYDVPDYA
SARS_CoV_NSP12	SARS-CoV Frankfurt 1	242743	AY291315		MSADASTFLNRVCGVSAARLTPCGTGTSTDVVYRAFDIYNEKVAGFAKFLKTNCCRFQEKDEEGNLLDSYFVVKRHTMSNYQHEETIYNLVKDCPAVAVHDFFKFRVDGDMVPHISRQRLTKYTMADLVYALRHFDEGNCDTLKEILVTYNCCDDDYFNKKDWYDFVENPDILRVYANLGERVRQSLLKTVQFCDAMRDAGIVGVLTLDNQDLNGNWYDFGDFVQVAPGCGVPIVDSYYSLLMPILTLTRALAAESHMDADLAKPLIKWDLLKYDFTEERLCLFDRYFKYWDQTYHPNCINCLDDRCILHCANFNVLFSTVFPPTSFGPLVRKIFVDGVPFVVSTGYHFRELGVVHNQDVNLHSSRLSFKELLVYAADPAMHAASGNLLLDKRTTCFSV…
SARS_CoV_NSP13	SARS-CoV Frankfurt 1	242743	AY291315		MAVGACVLCNSQTSLRCGACIRRPFLCCKCCYDHVISTSHKLVLSVNPYVCNAPGCDVTDVTQLYLGGMSYYCKSHKPPISFPLCANGQVFGLYKNTCVGSDNVTDFNAIATCDWTNAGDYILANTCTERLKLFAAETLKATEETFKLSYGIATVREVLSDRELHLSWEVGKPRPPLNRNYVFTGYRVTKNSKVQIGEYTFEKGDYGDAVVYRGTTTYKLNVGDYFVLTSHTVMPLSAPTLVPQEHYVRITGLYPTLNISDEFSSNVANYQKVGMQKYSTLQGPPGTGKSHFAIGLALYYPSARIVYTACSHAAVDALCEKALKYLPIDKCSRIIPARARVECFDKFKVNSTLEQYVFCTVNALPETTADIVVFDEISMATNYDLSVVNARLRAKHYVY…
SARS_CoV_NSP14	SARS-CoV Frankfurt 1	242743	AY291315		MAENVTGLFKDCSKIITGLHPTQAPTHLSVDIKFKTEGLCVDIPGIPKDMTYRRLISMMGFKMNYQVNGYPNMFITREEAIRHVRAWIGFDVEGCHATRDAVGTNLPLQLGFSTGVNLVAVPTGYVDTENNTEFTRVNAKPPPGDQFKHLIPLMYKGLPWNVVRIKIVQMLSDTLKGLSDRVVFVLWAHGFELTSMKYFVKIGPERTCCLCDKRATCFSTSSDTYACWNHSVGFDYVYNPFMIDVQQWGFTGNLQSNHDQHCQVHGNAHVASCDAIMTRCLAVHECFVKRVDWSVEYPIIGDELRVNSACRKVQHMVVKSALLADKFPVLHDIGNPKAIKCVPQAEVEWKFYDAQPCSDKAYKIEELFYSYAIHHDKFTDGVCLFWNCNVDRYPANAIV…
SARS_CoV_NSP15	SARS-CoV Frankfurt 1	242743	AY291315		MSLENVAYNVVNKGHFDGHAGEAPVSIINNAVYTKVDGIDVEIFENKTTLPVNVAFELWAKRNIKPVPEIKILNNLGVDIAANTVIWDYKREAPAHVSTIGVCTMTDIAKKPTESACSSLTVLFDGRVEGQVDLFRNARNGVLITEGSVKGLTPSKGPAQASVNGVTLIGESVKTQFNYFKKVDGIIQQLPETYFTQSRDLEDFKPRSQMETDFLELAMDEFIQRYKLEGYAFEHIVYGDFSHGQLGGLHLMIGLAKRSQDSPLKLEDFIPMDSTVKNYFITDAQTGSSKCVCSVIDLLLDDFVEIIKSQDLSVISKVVKVTIDYAEISFMLWCKDGHVETFYPKLQGSYPYDVPDYA
SARS_CoV_NSP16	SARS-CoV Frankfurt 1	242743	AY291315		MASQAWQPGVAMPNLYKMQRMLLEKCDLQNYGENAVIPKGIMMNVAKYTQLCQYLNTLTLAVPYNMRVIHFGAGSDKGVAPGTAVLRQWLPTGTLLVDSDLNDFVSDADSTLIGDCATVHTANKWDLIISDMYDPRTKHVTKENDSKEGFFTYLCGFIKQKLALGGSIAVKITEHSWNADLYKLMGHFSWWTAFVTNVNASSSEAFLIGANYLGKPKEQIDGYTMHANYIFWRNTNPIQLSSYSLFDMSKFPLKLRGTAVMSLKENQINDMIYSLLEKGRLIIRENNRVVVSSDILVNNGSYPYDVPDYA
SARS_CoV_NSP2	SARS-CoV Frankfurt 1	242743	AY291315		MAVTRYVDNNFCGPDGYPLDCIKDFLARAGKSMCTLSEQLDYIESKRGVYCCRDHEHEIAWFTERSDKSYEHQTPFEIKSAKKFDTFKGECPKFVFPLNSKVKVIQPRVEKKKTEGFMGRIRSVYPVASPQECNNMHLSTLMKCNHCDEVSWQTCDFLKATCEHCGTENLVIEGPTTCGYLPTNAVVKMPCPACQDPEIGPEHSVADYHNHSNIETRLRKGGRTRCFGGCVFAYVGCYNKRAYWVPRASADIGSGHTGITGDNVETLNEDLLEILSRERVNINIVGDFHLNEEVAIILASFSASTSAFIDTIKSLDYKSFKTIVESCGNYKVTKGKPVKGAWNIGQQRSVLTPLCGFPSQAAGVIRSIFARTLDAANHSIPDLQRAAVTILDGISEQSL…
SARS_CoV_NSP3_macroD	SARS-CoV Frankfurt 1	242743	AY291315		MEEPVNQFTGYLKLTDNVAIKCVDIVKEAQSANPMVIVNAANIHLKHGGGVAGALNKATNGAMQKESDDYIKLNGPLTVGGSCLLSGHNLAKKCLHVVGPNLNAGEDIQLLKAAYENFNSQDILLAPLLSAGIFGAKPLQSLQVCVQTVRTQVYIAVNDKALYEQVVMDYLDNLKGSYPYDVPDYA
SARS_CoV_NSP4	SARS-CoV Frankfurt 1	242743	AY291315		MKIVSTCFKLMLKATLLCVLAALVCYIVMPVHTLSIHDGYTNEIIGYKAIQDGVTRDIISTDDCFANKHAGFDAWFSQRGGSYKNDKSCPVVAAIITREIGFIVPGLPGTVLRAINGDFLHFLPRVFSAVGNICYTPSKLIEYSDFATSACVLAAECTIFKDAMGKPVPYCYDTNLLEGSISYSELRPDTRYVLMDGSIIQFPNTYLEGSVRVVTTFDAEYCRHGTCERSEVGICLSTSGRWVLNNEHYRALSGVFCGVDAMNLIANIFTPLVQPVGALDVSASVVAGGIIAILVTCAAYYFMKFRRVFGEYNHVVAANALLFLMSFTILCLVPAYSFLPGVYSVFYLYLTFYFTNDVSFLAHLQWFAMFSPIVPFWITAIYVFCISLKHCHWFFNNYL…
SARS_CoV_NSP5	SARS-CoV Frankfurt 1	242743	AY291315		MSGFRKMAFPSGKVEGCMVQVTCGTTTLNGLWLDDTVYCPRHVICTAEDMLNPNYEDLLIRKSNHSFLVQAGNVQLRVIGHSMQNCLLRLKVDTSNPKTPKYKFVRIQPGQTFSVLACYNGSPSGVYQCAMRPNHTIKGSFLNGSCGSVGFNIDYDCVSFCYMHHMELPTGVHAGTDLEGKFYGPFVDRQTAQAAGTDTTITLNVLAWLYAAVINGDRWFLNRFTTTLNDFNLVAMKYNYEPLTQDHVDILGPLSAQTGIAVLDMCAALKELLQNGMNGRTILGSTILEDEFTPFDVVRQCSGVTFQGSYPYDVPDYA
SARS_CoV_NSP6	SARS-CoV Frankfurt 1	242743	AY291315		MGKFKKIVKGTHHWMLLTFLTSLLILVQSTQWSLFFFVYENAFLPFTLGIMAIAACAMLLVKHKHAFLCLFLLPSLATVAYFNMVYMPASWVMRIMTWLELADTSLSGYRLKDCVMYASALVLLILMTARTVYDDAARRVWTLMNVITLVYKVYYGNALDQAISMWALVISVTSNYSGVVTTIMFLARAIVFVCVEYYPLLFITGNTLQCIMLVYCFLGYCCCCYFGLFCLLNRYFRLTLGVYDYLVSTQEFRYMNSQGLLPPKSSIDAFKLNIKLLGIGGKPCIKVATVQGSYPYDVPDYA
SARS_CoV_NSP7	SARS-CoV Frankfurt 1	242743	AY291315		MSKMSDVKCTSVVLLSVLQQLRVESSSKLWAQCVQLHNDILLAKDTTEAFEKMVSLLSVLLSMQGAVDINRLCEEMLDNRATLQGSYPYDVPDYA
SARS_CoV_NSP8	SARS-CoV Frankfurt 1	242743	AY291315		MAIASEFSSLPSYAAYATAQEAYEQAVANGDSEVVLKKLKKSLNVAKSEFDRDAAMQRKLEKMADQAMTQMYKQARSEDKRAKVTSAMQTMLFTMLRKLDNDALNNIINNARDGCVPLNIIPLTTAAKLMVVVPDYGTYKNTCDGNTFTYASALWEIQQVVDADSKIVQLSEINMDNSPNLAWPLIVTALRANSAVKLQGSYPYDVPDYA
SARS_CoV_NSP9	SARS-CoV Frankfurt 1	242743	AY291315		MNNELSPVALRQMSCAAGTTQTACTDDNALAYYNNSKGGRFVLALLSDHQDLKWARFPKSDGTGTIYTELEPPCRFVTDTPKGPKVKYLYFIKGLNNLNRGMVLGSLAATVRLQGSYPYDVPDYA
SARS_CoV_ORF3a	SARS-CoV Frankfurt 1	242743	AY291315		MDLFMRFFTLGSITAQPVKIDNASPASTVHATATIPLQASLPFGWLVIGVAFLAVFQSATKIIALNKRWQLALYKGFQFICNLLLLFVTIYSHLLLVAAGMEAQFLYLYALIYFLQCINACRIIMRCWLCWKCKSKNPLLYDANYFVCWHTHNYDYCIPYNSVTDTIVVTEGDGISTPKLKEDYQIGGYSEDRHSGVKDYVVVHGYFTEVYYQLESTQITTDTGIENATFFIFNKLVKDPPNVQIHTIDGSSGVANPAMDPIYDEPTTTTSVPLGSYPYDVPDYA
SARS_CoV_ORF3b	SARS-CoV Frankfurt 1	242743	AY291315		MMPTTLFAGTHITMTTVYHITVSQIQLSLLKVTAFQHQNSKKTTKLVVILRIGTQVLKTMSLYMAISPKFTTSLSLHKLLQTLVLKMLHSSSLTSLLKTHRMCKYTQSTALQELLIQQWIQFMMSRRRLLACLCKHKKVSTNLCTHSFRKKQVRGSYPYDVPDYA
SARS_CoV_ORF6	SARS-CoV Frankfurt 1	242743	AY291315		MFHLVDFQVTIAEILIIIMRTFRIAIWNLDVIISSIVRQLFKPLTKKNYSELDDEEPMELDYPGSYPYDVPDYA
SARS_CoV_ORF7a	SARS-CoV Frankfurt 1	242743	AY291315		MKIILFLTLIVFTSCELYHYQECVRGTTVLLKEPCPSGTYEGNSPFHPLADNKFALTCTSTHFAFACADGTRHTYQLRARSVSPKLFIRQEEVQQELYSPLFLIVAALVFLILCFTIKRKTEGSYPYDVPDYA
SARS_CoV_ORF7b	SARS-CoV Frankfurt 1	242743	AY291315		MNELTLIDFYLCFLAFLLFLVLIMLIIFWFSLEIQDLEEPCTKVGSYPYDVPDYA
SARS_CoV_ORF8	SARS-CoV-GZ02	256753	AY390556		MKLLIVLTCISLCSCIRTVVQRCASNKPHVLEDPCPTGYQPEWNIRYNTRGNTYSTAWLCALGKVLPFHRWHTMVQTCTPNVTINCQDPAGGALIARCWYLHEGHQTAAFRDVFVVLNKRTNGSYPYDVPDYA
SARS_CoV_ORF8a	SARS-CoV Frankfurt 1	242743	AY291315		MKLLIVLTCISLCSCICTVVQRCASNKPHVLEDPCKVQHGSYPYDVPDYA
SARS_CoV_ORF8b	SARS-CoV Frankfurt 1	242743	AY291315		MCLKILVRYNTRGNTYSTAWLCALGKVLPFHRWHTMVQTCTPNVTINCQDPAGGALIARCWYLHEGHQTAAFRDVLVVLNKRTNGSYPYDVPDYA
SARS_CoV_ORF9b	SARS-CoV Frankfurt 1	242743	AY291315		MDPNQTNVVPPALHLVDPQIQLTITRMEDAMGQGQNSADPKVYPIILRLGSQLSLSMARRNLDSLEARAFQSTPIVVQMTKLATTEELPDEFVVVTAKGSYPYDVPDYA
SARS_CoV_S	SARS-CoV Frankfurt 1	242743	AY291315		MFIFLLFLTLTSGSDLDRCTTFDDVQAPNYTQHTSSMRGVYYPDEIFRSDTLYLTQDLFLPFYSNVTGFHTINHTFGNPVIPFKDGIYFAATEKSNVVRGWVFGSTMNNKSQSVIIINNSTNVVIRACNFELCDNPFFAVSKPMGTQTHTMIFDNAFNCTFEYISDAFSLDVSEKSGNFKHLREFVFKNKDGFLYVYKGYQPIDVVRDLPSGFNTLKPIFKLPLGINITNFRAILTAFSPAQDIWGTSAAAYFVGYLKPTTFMLKYDENGTITDAVDCSQNPLAELKCSVKSFEIDKGIYQTSNFRVVPSGDVVRFPNITNLCPFGEVFNATKFPSVYAWERKKISNCVADYSVLYNSTFFSTFKCYGVSATKLNDLCFSNVYADSFVVKGDDVRQIAP…
SARS_CoV2_E	SARS-CoV-2 WIV04	2697049		EPI_ISL_402124	MYSFVSEETGTLIVNSVLLFLAFVVFLLVTLAILTALRLCAYCCNIVNVSLVKPSFYVYSRVKNLNSSRVPDLLVGSYPYDVPDYA
SARS_CoV2_M	SARS-CoV-2 WIV04	2697049		EPI_ISL_402124	MADSNGTITVEELKKLLEQWNLVIGFLFLTWICLLQFAYANRNRFLYIIKLIFLWLLWPVTLACFVLAAVYRINWITGGIAIAMACLVGLMWLSYFIASFRLFARTRSMWSFNPETNILLNVPLHGTILTRPLLESELVIGAVILRGHLRIAGHHLGRCDIKDLPKEITVATSRTLSYYKLGASQRVAGDSGFAAYSRYRIGNYKLNTDHSSSSDNIALLVQGSYPYDVPDYA
SARS_CoV2_N	SARS-CoV-2 WIV04	2697049		EPI_ISL_402124	MSDNGPQNQRNAPRITFGGPSDSTGSNQNGERSGARSKQRRPQGLPNNTASWFTALTQHGKEDLKFPRGQGVPINTNSSPDDQIGYYRRATRRIRGGDGKMKDLSPRWYFYYLGTGPEAGLPYGANKDGIIWVATEGALNTPKDHIGTRNPANNAAIVLQLPQGTTLPKGFYAEGSRGGSQASSRSSSRSRNSSRNSTPGSSRGTSPARMAGNGGDAALALLLLDRLNQLESKMSGKGQQQQGQTVTKKSAAEASKKPRQKRTATKAYNVTQAFGRRGPEQTQGNFGDQELIRQGTDYKHWPQIAQFAPSASAFFGMSRIGMEVTPSGTWLTYTGAIKLDDKDPNFKDQVILLNKHIDAYKTFPPTEPKKDKKKKADETQALPQRQKKQQTVTLLPAAD…
SARS_CoV2_NSP1	SARS-CoV-2 WIV04	2697049		EPI_ISL_402124	MESLVPGFNEKTHVQLSLPVLQVRDVLVRGFGDSVEEVLSEARQHLKDGTCGLVEVEKGVLPQLEQPYVFIKRSDARTAPHGHVMVELVAELEGIQYGRSGETLGVLVPHVGEIPVAYRKVLLRKNGNKGAGGHSYGADLKSFDLGDELGTDPYEDFQENWNTKHSSGVTRELMRELNGGGSYPYDVPDYA
SARS_CoV2_NSP10	SARS-CoV-2 WIV04	2697049		EPI_ISL_402124	MAGNATEVPANSTVLSFCAFAVDAAKAYKDYLASGGQPITNCVKMLCTHTGTGQAITVTPEANMDQESFGGASCCLYCRCHIDHPNPKGFCDLKGKYVQIPTTCANDPVGFTLKNTVCTVCGMWKGYGCSCDQLREPMLQGSYPYDVPDYA
SARS_CoV2_NSP12	SARS-CoV-2 WIV04	2697049		EPI_ISL_402124	MSADAQSFLNRVCGVSAARLTPCGTGTSTDVVYRAFDIYNDKVAGFAKFLKTNCCRFQEKDEDDNLIDSYFVVKRHTFSNYQHEETIYNLLKDCPAVAKHDFFKFRIDGDMVPHISRQRLTKYTMADLVYALRHFDEGNCDTLKEILVTYNCCDDDYFNKKDWYDFVENPDILRVYANLGERVRQALLKTVQFCDAMRNAGIVGVLTLDNQDLNGNWYDFGDFIQTTPGSGVPVVDSYYSLLMPILTLTRALTAESHVDTDLTKPYIKWDLLKYDFTEERLKLFDRYFKYWDQTYHPNCVNCLDDRCILHCANFNVLFSTVFPPTSFGPLVRKIFVDGVPFVVSTGYHFRELGVVHNQDVNLHSSRLSFKELLVYAADPAMHAASGNLLLDKRTTCFSV…
SARS_CoV2_NSP13	SARS-CoV-2 WIV04	2697049		EPI_ISL_402124	MAVGACVLCNSQTSLRCGACIRRPFLCCKCCYDHVISTSHKLVLSVNPYVCNAPGCDVTDVTQLYLGGMSYYCKSHKPPISFPLCANGQVFGLYKNTCVGSDNVTDFNAIATCDWTNAGDYILANTCTERLKLFAAETLKATEETFKLSYGIATVREVLSDRELHLSWEVGKPRPPLNRNYVFTGYRVTKNSKVQIGEYTFEKGDYGDAVVYRGTTTYKLNVGDYFVLTSHTVMPLSAPTLVPQEHYVRITGLYPTLNISDEFSSNVANYQKVGMQKYSTLQGPPGTGKSHFAIGLALYYPSARIVYTACSHAAVDALCEKALKYLPIDKCSRIIPARARVECFDKFKVNSTLEQYVFCTVNALPETTADIVVFDEISMATNYDLSVVNARLRAKHYVY…
SARS_CoV2_NSP14	SARS-CoV-2 WIV04	2697049		EPI_ISL_402124	MAENVTGLFKDCSKVITGLHPTQAPTHLSVDTKFKTEGLCVDIPGIPKDMTYRRLISMMGFKMNYQVNGYPNMFITREEAIRHVRAWIGFDVEGCHATREAVGTNLPLQLGFSTGVNLVAVPTGYVDTPNNTDFSRVSAKPPPGDQFKHLIPLMYKGLPWNVVRIKIVQMLSDTLKNLSDRVVFVLWAHGFELTSMKYFVKIGPERTCCLCDRRATCFSTASDTYACWHHSIGFDYVYNPFMIDVQQWGFTGNLQSNHDLYCQVHGNAHVASCDAIMTRCLAVHECFVKRVDWTIEYPIIGDELKINAACRKVQHMVVKAALLADKFPVLHDIGNPKAIKCVPQADVEWKFYDAQPCSDKAYKIEELFYSYATHSDKFTDGVCLFWNCNVDRYPANSIV…
SARS_CoV2_NSP15	SARS-CoV-2 WIV04	2697049		EPI_ISL_402124	MSLENVAFNVVNKGHFDGQQGEVPVSIINNTVYTKVDGVDVELFENKTTLPVNVAFELWAKRNIKPVPEVKILNNLGVDIAANTVIWDYKRDAPAHISTIGVCSMTDIAKKPTETICAPLTVFFDGRVDGQVDLFRNARNGVLITEGSVKGLQPSVGPKQASLNGVTLIGEAVKTQFNYYKKVDGVVQQLPETYFTQSRNLQEFKPRSQMEIDFLELAMDEFIERYKLEGYAFEHIVYGDFSHSQLGGLHLLIGLAKRFKESPFELEDFIPMDSTVKNYFITDAQTGSSKCVCSVIDLLLDDFVEIIKSQDLSVVSKVVKVTIDYTEISFMLWCKDGHVETFYPKLQGSYPYDVPDYA
SARS_CoV2_NSP16	SARS-CoV-2 WIV04	2697049		EPI_ISL_402124	MSSQAWQPGVAMPNLYKMQRMLLEKCDLQNYGDSATLPKGIMMNVAKYTQLCQYLNTLTLAVPYNMRVIHFGAGSDKGVAPGTAVLRQWLPTGTLLVDSDLNDFVSDADSTLIGDCATVHTANKWDLIISDMYDPKTKNVTKENDSKEGFFTYICGFIQQKLALGGSVAIKITEHSWNADLYKLMGHFAWWTAFVTNVNASSSEAFLIGCNYLGKPREQIDGYVMHANYIFWRNTNPIQLSSYSLFDMSKFPLKLRGTAVMSLKEGQINDMILSLLSKGRLIIRENNRVVISSDVLVNNGSYPYDVPDYA
SARS_CoV2_NSP2	SARS-CoV-2 WIV04	2697049		EPI_ISL_402124	MAYTRYVDNNFCGPDGYPLECIKDLLARAGKASCTLSEQLDFIDTKRGVYCCREHEHEIAWYTERSEKSYELQTPFEIKLAKKFDTFNGECPNFVFPLNSIIKTIQPRVEKKKLDGFMGRIRSVYPVASPNECNQMCLSTLMKCDHCGETSWQTGDFVKATCEFCGTENLTKEGATTCGYLPQNAVVKIYCPACHNSEVGPEHSLAEYHNESGLKTILRKGGRTIAFGGCVFSYVGCHNKCAYWVPRASANIGCNHTGVVGEGSEGLNDNLLEILQKEKVNINIVGDFKLNEEIAIILASFSASTSAFVETVKGLDYKAFKQIVESCGNFKVTKGKAKKGAWNIGEQKSILSPLYAFASEAARVVRSIFSRTLETAQNSVRVLQKAAITILDGISQYSL…
SARS_CoV2_NSP3_macroD	SARS-CoV-2 WIV04	2697049		EPI_ISL_402124	MIEVNSFSGYLKLTDNVYIKNADIVEEAKKVKPTVVVNAANVYLKHGGGVAGALNKATNNAMQVESDDYIATNGPLKVGGSCVLSGHNLAKHCLHVVGPNVNKGEDIQLLKSAYENFNQHEVLLAPLLSAGIFGADPIHSLRVCVDTVRTNVYLAVFDKNLYDKLVSSFLEMKGSYPYDVPDYA
SARS_CoV2_NSP4	SARS-CoV-2 WIV04	2697049		EPI_ISL_402124	MKIVNNWLKQLIKVTLVFLFVAAIFYLITPVHVMSKHTDFSSEIIGYKAIDGGVTRDIASTDTCFANKHADFDTWFSQRGGSYTNDKACPLIAAVITREVGFVVPGLPGTILRTTNGDFLHFLPRVFSAVGNICYTPSKLIEYTDFATSACVLAAECTIFKDASGKPVPYCYDTNVLEGSVAYESLRPDTRYVLMDGSIIQFPNTYLEGSVRVVTTFDSEYCRHGTCERSEAGVCVSTSGRWVLNNDYYRSLPGVFCGVDAVNLLTNMFTPLIQPIGALDISASIVAGGIVAIVVTCLAYYFMRFRRAFGEYSHVVAFNTLLFLMSFTVLCLTPVYSFLPGVYSVIYLYLTFYLTNDVSFLAHIQWMVMFTPLVPFWITIAYIICISTKHFYWFFSNYL…
SARS_CoV2_NSP5	SARS-CoV-2 WIV04	2697049		EPI_ISL_402124	MSGFRKMAFPSGKVEGCMVQVTCGTTTLNGLWLDDVVYCPRHVICTSEDMLNPNYEDLLIRKSNHNFLVQAGNVQLRVIGHSMQNCVLKLKVDTANPKTPKYKFVRIQPGQTFSVLACYNGSPSGVYQCAMRPNFTIKGSFLNGSCGSVGFNIDYDCVSFCYMHHMELPTGVHAGTDLEGNFYGPFVDRQTAQAAGTDTTITVNVLAWLYAAVINGDRWFLNRFTTTLNDFNLVAMKYNYEPLTQDHVDILGPLSAQTGIAVLDMCASLKELLQNGMNGRTILGSALLEDEFTPFDVVRQCSGVTFQGSYPYDVPDYA
SARS_CoV2_NSP6	SARS-CoV-2 WIV04	2697049		EPI_ISL_402124	MSAVKRTIKGTHHWLLLTILTSLLVLVQSTQWSLFFFLYENAFLPFAMGIIAMSAFAMMFVKHKHAFLCLFLLPSLATVAYFNMVYMPASWVMRIMTWLDMVDTSLSGFKLKDCVMYASAVVLLILMTARTVYDDGARRVWTLMNVLTLVYKVYYGNALDQAISMWALIISVTSNYSGVVTTVMFLARGIVFMCVEYCPIFFITGNTLQCIMLVYCFLGYFCTCYFGLFCLLNRYFRLTLGVYDYLVSTQEFRYMNSQGLLPPKNSIDAFKLNIKLLGVGGKPCIKVATVQGSYPYDVPDYA
SARS_CoV2_NSP7	SARS-CoV-2 WIV04	2697049		EPI_ISL_402124	MSKMSDVKCTSVVLLSVLQQLRVESSSKLWAQCVQLHNDILLAKDTTEAFEKMVSLLSVLLSMQGAVDINKLCEEMLDNRATLQGSYPYDVPDYA
SARS_CoV2_NSP8	SARS-CoV-2 WIV04	2697049		EPI_ISL_402124	MAIASEFSSLPSYAAFATAQEAYEQAVANGDSEVVLKKLKKSLNVAKSEFDRDAAMQRKLEKMADQAMTQMYKQARSEDKRAKVTSAMQTMLFTMLRKLDNDALNNIINNARDGCVPLNIIPLTTAAKLMVVIPDYNTYKNTCDGTTFTYASALWEIQQVVDADSKIVQLSEISMDNSPNLAWPLIVTALRANSAVKLQGSYPYDVPDYA
SARS_CoV2_NSP9	SARS-CoV-2 WIV04	2697049		EPI_ISL_402124	MNNELSPVALRQMSCAAGTTQTACTDDNALAYYNTTKGGRFVLALLSDLQDLKWARFPKSDGTGTIYTELEPPCRFVTDTPKGPKVKYLYFIKGLNNLNRGMVLGSLAATVRLQGSYPYDVPDYA
SARS_CoV2_ORF3	SARS-CoV-2 WIV04	2697049		EPI_ISL_402124	MDLFMRIFTIGTVTLKQGEIKDATPSDFVRATATIPIQASLPFGWLIVGVALLAVFQSASKIITLKKRWQLALSKGVHFVCNLLLLFVTVYSHLLLVAAGLEAPFLYLYALVYFLQSINFVRIIMRLWLCWKCRSKNPLLYDANYFLCWHTNCYDYCIPYNSVTSSIVITSGDGTTSPISEHDYQIGGYTEKWESGVKDCVVLHSYFTSDYYQLYSTQLSTDTGVEHVTFFIYNKIVDEPEEHVQIHTIDGSSGVVNPVMEPIYDEPTTTTSVPLGSYPYDVPDYA
SARS_CoV2_ORF6	SARS-CoV-2 WIV04	2697049		EPI_ISL_402124	MFHLVDFQVTIAEILLIIMRTFKVSIWNLDYIINLIIKNLSKSLTENKYSQLDEEQPMEIDGSYPYDVPDYA
SARS_CoV2_ORF7a	SARS-CoV-2 WIV04	2697049		EPI_ISL_402124	MKIILFLALITLATCELYHYQECVRGTTVLLKEPCSSGTYEGNSPFHPLADNKFALTCFSTQFAFACPDGVKHVYQLRARSVSPKLFIRQEEVQELYSPIFLIVAAIVFITLCFTLKRKTEGSYPYDVPDYA
SARS_CoV2_ORF7b	SARS-CoV-2 WIV04	2697049		EPI_ISL_402124	MIELSLIDFYLCFLAFLLFLVLIMLIIFWFSLELQDHNETCHAGSYPYDVPDYA
SARS_CoV2_ORF8	SARS-CoV-2 WIV04	2697049		EPI_ISL_402124	MKFLVFLGIITTVAAFHQECSLQSCTQHQPYVVDDPCPIHFYSKWYIRVGARKSAPLIELCVDEAGSKSPIQYIDIGNYTVSCLPFTINCQEPKLGSLVVRCSFYEDFLEYHDVRVVLDFIGSYPYDVPDYA
SARS_CoV2_ORF9b	SARS-CoV-2 WIV04	2697049		EPI_ISL_402124	MDPKISEMHPALRLVDPQIQLAVTRMENAVGRDQNNVGPKVYPIILRLGSPLSLNMARKTLNSLEDKAFQLTPIAVQMTKLATTEELPDEFVVVTVKGSYPYDVPDYA
SARS_CoV2_S	SARS-CoV-2 WIV04	2697049		EPI_ISL_402124	MFLLTTKRTMFVFLVLLPLVSSQCVNLTTRTQLPPAYTNSFTRGVYYPDKVFRSSVLHSTQDLFLPFFSNVTWFHAIHVSGTNGTKRFDNPVLPFNDGVYFASTEKSNIIRGWIFGTTLDSKTQSLLIVNNATNVVIKVCEFQFCNDPFLGVYYHKNNKSWMESEFRVYSSANNCTFEYVSQPFLMDLEGKQGNFKNLREFVFKNIDGYFKIYSKHTPINLVRDLPQGFSALEPLVDLPIGINITRFQTLLALHRSYLTPGDSSSGWTAGAAAYYVGYLQPRTFLLKYNENGTITDAVDCALDPLSETKCTLKSFTVEKGIYQTSNFRVQPTESIVRFPNITNLCPFGEVFNATRFASVYAWNRKRISNCVADYSVLYNSASFSTFKCYGVSPTKLNDL…
