## Supplementary_Table_10_Intersection with other SARS-CoV-2 studies to date for "Multilevel proteomics reveals host perturbations by SARS-CoV-2 and SARS-CoV"

### Sheet: Legend
	Supplementary Table 10: Intersection with other SARS-CoV-2 studies to date	This table shows the coverage (total number of genes, proteins or sites identified) and the hits from this study overlapped to other published omic studies related to SARS-CoV-2.
	Sheet	Description
	A - Intersection	Number of coverage and hits from each study as well as the overlap of hits to this study.
		Column	Description
		Study	Reference to the intersected study
		Experiment Type	Type of the omic study
		Model	Experimental models from the study
		SARS-CoV-2	Whether the study analysed SARS-CoV-2 related data
		SARS-CoV	Whether the study analysed SARS-CoV related data
		Coverage	Number of detected protein groups or transcripts
		Confident Virus-Host Interactions	Number of virus-host interactions that are significant according to the author's analysis
		Host Targets	Number of distinct host proteins that are confident interactors of viral proteins
		Confirmed by St	Number of hits that are significant in both datasets and show the same trend
		New from St	Number of new hits identified by Stukalov et al.
	B - Filtering criteria	Source of datasets and methods of filtering used for the intersection.
		Column	Description
		Study	Reference to the intersected study
		Dataset from Stukalov et al.	Dataset used for the intersection from Stukalov et al.
		Hit selection from the table of Stukalov et al.	Filtering criteria applied to the dataset to identify hits from Stukalov et al.
		Dataset from the intersected study	Dataset used for the intersection from the corresponding study
		Hit selection from the table of the intersected study	Filtering criteria applied to the dataset to identify hits from the corresponding study

### Sheet: A - Intersection
	Study	Experiment Type	Model	SARS-CoV-2	SARS-CoV	Coverage*	Confident Virus-host Interactions*	Host Targets**	Confirmed by St**	New from St**	Coverage*	Regulated*	Coverage*	Regulated*	Confirmed by St*	New from St*	Coverage$	Regulated$	Confirmed by St$	New from St$	Coverage$	Regulated$	Coverage°	Regulated°	Confirmed by St°	New from St°
	Gordon et al., Nature, 2020	Interactomic (AP/MS)	Cell line HEK293T			2753	332	332	24	1777	-	-	-	-	-	-	-	-	-	-	-	-	-	-	-	-
	Gordon et al., Science, 2020	Interactomic (AP/MS)	Cell line HEK293T			3820	755	603	36	1765	-	-	-	-	-	-	-	-	-	-	-	-	-	-	-	-
	Samavarchi-Tehrani et al.,2020 (bioRxiv)	Interactomic (bioID/MS)	Cell line A549			4406	7810	2242	291	1510	-	-	-	-	-	-	-	-	-	-	-	-	-	-	-	-
	Laurent et al., 2020 (bioRxiv)	Interactomic (bioID/MS)	Cell line HEK 293 +/-polyI:C			2638	10290	2598	321	1480	-	-	-	-	-	-	-	-	-	-	-	-	-	-	-	-
	Bojkova et al., Nature, 2020	Infection proteomic	Cell line Caco2			-	-	-	-	-	-	-	6382	469	34	212	-	-	-	-	-	-	-	-	-	-
	Klann et al., Molecular Cell, 2020	Phosphoproteomic	Cell line Caco2			-	-	-	-	-	-	-	-	-	-	-	15093	2996	468	4150	-	-	-	-	-	-
	Huang et al., Cell Stem, 2020	RNA-seq	iPSC-derived iAT2 cells (Alveolar Epithelial type 2)			-	-	-	-	-	-	-	-	-	-	-	-	-	-	-	-	-	17601	4519	127	923
	Blanco-Melo et al., Cell, 2020	RNA-seq	Cell lines / primary NHBE / Covid19 patients PBMCs			-	-	-	-	-	-	-	-	-	-	-	-	-	-	-	-	-	23710	7282	161	889
	Li et al., Med, 2020	Multi-omics	Cell line HEK293 / Covid19 patients PBMCs			NA	295	286	9	1792	-	-	6739	1047	10	236	-	-	-	-	-	-	-	-	-	-
	Stukalov et al., 2020	Multi-omics	Cell line A549			6288	1801	1086			7839	2482	5825	246			16348	4618			16351	1055	13107	1050
	St = Stukalov et al., 2020
	* defined by distinct protein groups
	** defined by distinct leading proteins from respective protein groups
	$defined by distinct PTM sites
	°defined by distinct genes

### Sheet: B - Filtering criteria
Study	Dataset from Stukalov et al.	Hit selection from the table of Stukalov et al.	Dataset from the intersected study	Hit selection from the table of the intersected study
Gordon et al., Nature, 2020	Supplementary Table 2: Virus-host protein-protein interaction network of SARS-CoV-2 and SARS-CoV in A549 cells	Only preys of human origin, is_carryover = FALSE or NA	Supplementary Table 1 for coverage and 2 for confident interactions.	No further filters were applied to the table of confident interactions.
Gordon et al., Science, 2020			Supplementary Table 2, "_Unthresholded" tabs for coverage and "_HighConfidence" for confident interactions.
Samavarchi-Tehrani et al.,2020 (bioRxiv)			Supplementary Table 2, "viral baits (N- & C-term merge)" tab for coverage and interactions.	Filter for BFDR<0.01, as proposed by the authors.
Laurent et al., 2020 (bioRxiv)			Supplementary Table 1, "I. Raw MaxQuant Perseus" tab for coverage, "B. All High conf" tab for confident interactors.	No further filters were applied to the table of confident interactions.
Li et al., Med, 2020			Supplementary Table 1 for confident interactions, no information about coverage is currently available.	No further filters were applied to the table of confident interactions.
	Supplementary Table 5: Total proteome of A549-ACE2 cells infected with SARS-CoV-2 and SARS-CoV	is_contaminant = FALSE (wherever applicable), only hits of human origin, composed_hit_type = SARS-CoV-2, SARS-CoV or shared	Supplementary Table 3, combining "A_MS-health-specific Effects" and "B_SS-MS-specific Effects" for overall coverage and significant regulations.	Filter for |Mean_log2|>0.58 and p_value<0.01, as proposed by the authors.
Bojkova et al., Nature, 2020			Supplementary Table 2 for both coverage and significant regulations.	Filter for |Ratio|>0.35 and P value <0.05 at each time point, as proposed by the authors.
Klann et al., Molecular Cell, 2020	Supplementary Table 7: Phosphoproteome of A549-ACE2 cells infected with SARS-CoV-2 and SARS-CoV		Supplementary Table 1 for both coverage and significant regulations.	Filter for |Ratio Virus/Mock (log2)|>1 and adjusted P value < 0.05, as proposed by the authors.
Huang et al., Cell Stem, 2020	Supplementary Table 4: Transcriptome of A549-ACE2 cells infected with SARS-CoV-2 and SARS-CoV		Supplementary Table 1 for both coverage and significant regulations.	Only the outcome from comparison "1 day post infection (d.p.i.) vs mock" is considered. Filter for FDR.dpi1_vs_ctr<0.05, as proposed by the authors.
Blanco-Melo et al., Cell, 2020			Combining supplementary Table 1, 2 and 4 for overall coverage and significant regulations.	Only the infection with SARS-CoV and SARS-CoV-2 is included. Filter for |_L2FC| > 1 and padj_ < 0.05 for each virus-sample combination, as proposed by the authors.
